# GABA plays a key role in plant acclimation to a combination of high light and heat stress

**DOI:** 10.1101/2021.02.13.431103

**Authors:** Damián Balfagón, Aurelio Gómez-Cadenas, José L. Rambla, Antonio Granell, Carlos de Ollas, Ron Mittler, Sara I Zandalinas

## Abstract

Plants are frequently subjected to different combinations of abiotic stresses, such as high light intensity and elevated temperatures. These environmental conditions pose an important threat to agriculture production, affecting photosynthesis and decreasing yield. Metabolic responses of plants, such as alterations in carbohydrates and amino acid fluxes, play a key role in the successful acclimation of plants to different abiotic stresses, directing resources towards stress responses and suppressing growth. Here we show that the primary metabolic response of *Arabidopsis thaliana* plants to high light or heat stress is different than that of plants subjected to a combination of high light and heat stress. We further demonstrate that a combination of high light and heat stress results in a unique metabolic response that includes increased accumulation of sugars and amino acids, coupled with decreased levels of metabolites participating in the tricarboxylic acid (TCA) cycle. Among the amino acids exclusively accumulated during a combination of high light and heat stress, we identified the non-proteinogenic amino acid γ-aminobutyric acid (GABA). Analysis of different mutants deficient in GABA biosynthesis, in particular two independent alleles of glutamate decarboxylase 3 (*gad3*), reveal that GABA plays a key role in the acclimation of plants to a combination of high light and heat stress. Taken together, our findings identify a new role for GABA in regulating plant responses to stress combination.

**One sentence summary:** The non-proteinogenic amino acid γ-aminobutyric acid (GABA) is required for plant acclimation to a combination of high light and heat stress in Arabidopsis.
