## Supplemental Tables for "GABA plays a key role in plant acclimation to a combination of high light and heat stress"

### Sheet: S1
Table S1. Levels of metabolites involved in glycolysis, TCA cycle, and amino acid metabolism in Col-0 plants subjected to high light (HL), heat stress (HS) and the combination of HL and HS (HL+HS). Metabolite levels are expressed as the fold change compared to control conditions. Abbreviations used: CT, control; HL, high light; HS, heat stress; HL+HS, a combination of high light and heat stress.
	Average					Standard deviation					t test (vs control)
Metabolite (Fig. 3A)	CT	HL	HS	HL+HS		CT	HL	HS	HL+HS		HL	HS	HL+HS
Alanine	1	43.6118	287.702	593.02		0.937438	17.92	133.343	100.259		0.00316105	0.00509226	2.228e-05
Valine	1	12.3503	16.1378	73.634		0.256258	3.56703	4.0396	10.7098		0.000716314	0.000294924	9.97954e-06
Leucine	1	7.81683	8.10074	174.492		0.1132	4.05321	2.97724	25.9719		0.0151852	0.00310537	1.08839e-05
Isoleucine	1	7.40518	12.5584	148.532		0.259127	4.26935	4.75593	38.3085		0.0241627	0.00284171	0.000250996
Threonine	1	2.85786	2.75074	3.20818		0.243559	0.595815	0.388597	0.450829		0.00118005	0.000263428	0.000134278
Succinic acid	1	1.17721	0.809261	2.3266		0.132096	0.229823	0.104508	0.352783		0.229666	0.0641244	0.000409566
Fumaric acid	1	1.88336	1.17993	0.583597		0.177379	0.261469	0.361314	0.12816		0.00139157	0.405717	0.00890872
Nicotinic acid	1	0.831378	0.736373	0.596354		0.169657	0.126198	0.183791	0.196664		0.161836	0.0795971	0.0208971
Erythritol	1	1.47779	1.7401	3.86487		0.168934	0.217103	0.237301	0.637422		0.013243	0.00226221	0.000128303
Malic acid	1	2.64933	1.4679	0.867836		0.188398	0.720021	0.52315	0.308251		0.00441301	0.143366	0.491943
Aspartic acid	1	0.615308	0.609262	0.25428		0.137867	0.170363	0.18131	0.0660847		0.0126621	0.0139552	6.67033e-05
Threonic acid	1	1.12136	0.739926	0.694292		0.220108	0.199961	0.101521	0.0784422		0.445578	0.0755338	0.0397671
Methionine	1	1.81211	0.635133	2.36854		0.197752	0.428331	0.0831573	0.381952		0.0137544	0.0144671	0.000706753
alpha-ketoglutaric acid	1	2.11326	1.4537	0.851784		0.330385	0.115781	0.498067	0.147521		0.000708973	0.179761	0.443949
Phenylalanine	1	1.77798	3.64435	15.0378		0.173721	0.448112	0.55079	2.16943		0.0177432	9.54628e-05	1.33453e-05
Asparagine	1	1.07786	3.18107	2.71146		0.100171	0.245656	1.1939	0.95162		0.578615	0.0108232	0.0116828
Fructose	1	1.68263	1.9331	7.73388		0.220654	0.409887	0.415802	2.29796		0.0261901	0.00741297	0.00111703
Citric acid	1	1.23845	0.964248	0.470185		0.242083	0.239185	0.376919	0.164916		0.210661	0.87842	0.0111307
Glucose	1	2.77246	3.31308	9.41716		0.28631	0.676402	0.758579	1.65812		0.00292124	0.00125382	5.77676e-05
Lysine	1	1.15508	2.56577	23.9016		0.187902	0.313276	0.410184	3.7914		0.428416	0.000443419	1.96725e-05
Gluconic acid	1	1.07927	1.21915	2.31526		0.161875	0.250978	0.140626	0.442054		0.614598	0.086955	0.00139648
Myoinositol	1	0.930338	0.525981	0.438366		0.210277	0.118101	0.198264	0.0966028		0.584483	0.0168158	0.0028398
Tyrosine	1	0.952663	0.818376	2.1091		0.197783	0.122624	0.100096	0.379291		0.698251	0.15239	0.00204318
Tryptophan	1	1.27429	1.94856	16.7204		0.646691	0.332244	0.273558	3.21124		0.479092	0.0354914	7.31463e-05
											p<0,05
											p<0,01
											p<0,001

### Sheet: S2
Table S2. Expression level of transcripts involved in TCA cycle in Col-0 plants subjected to high light (HL), heat stress (HS) and the combination of HL and HS (HL+HS). Significant transcript levels (p < 0.05) are expressed as the fold change compared to control conditions. Data was obtained from the RNA-Seq analysis conducted by Balfagón et al. (2019). Abbreviations used: CT, control; HL, high l…
Transcripts (Fig. 3B)	CT	HL	HS	HL+HS	Gene description
AT5G09600	1	n.s.	n.s.	10.8663	SDH3-1; succinate dehydrogenase 3-1 [KO:K00236]
AT2G34590	1	n.s.	2.84635	4.13776	Transketolase family protein [KO:K00162] [EC:1.2.4.1]
AT3G27380	1	2.45172	n.s.	4.03381	SDH2-1; succinate dehydrogenase 2-1 [KO:K00235] [EC:1.3.5.1]
AT5G40650	1	1.88547	n.s.	3.88583	SDH2-2; succinate dehydrogenase 2-2 [KO:K00235] [EC:1.3.5.1]
AT5G43330	1	1.68437	3.05866	3.67549	c-NAD-MDH2; Lactate/malate dehydrogenase family protein [KO:K00025] [EC:1.1.1.37]
AT3G16950	1	n.s.	n.s.	3.37393	LPD1; lipoamide dehydrogenase 1 [KO:K00382] [EC:1.8.1.4]
AT1G30120	1	n.s.	n.s.	3.37383	PDH-E1_BETA; pyruvate dehydrogenase E1 beta [KO:K00162] [EC:1.2.4.1]
AT1G53240	1	2.05083	n.s.	2.78185	mMDH1; Lactate/malate dehydrogenase family protein [KO:K00026] [EC:1.1.1.37]
AT5G55070	1	1.77064	1.48467	2.74794	Dihydrolipoamide succinyltransferase [KO:K00658] [EC:2.3.1.61]
AT1G01090	1	n.s.	n.s.	2.61313	PDH-E1_ALPHA; pyruvate dehydrogenase E1 alpha [KO:K00161] [EC:1.2.4.1]
AT4G16155	1	1.57769	n.s.	2.42641	dihydrolipoamide dehydrogenase [KO:K00382] [EC:1.8.1.4]
AT5G65750	1	n.s.	3.2466	2.42161	2-oxoglutarate dehydrogenase, E1 component [KO:K00164] [EC:1.2.4.2]
AT2G44350	1	1.38446	1.40923	2.38881	ATCS; Citrate synthase family protein [KO:K01647] [EC:2.3.3.1]
AT1G10670	1	n.s.	n.s.	2.14113	ACLA-1; ATP-citrate lyase A-1 [KO:K01648] [EC:2.3.3.8]
AT5G03290	1	n.s.	n.s.	2.04786	IDH-V; isocitrate dehydrogenase V [KO:K00030] [EC:1.1.1.41]
AT4G32210	1	n.s.	n.s.	1.97471	SDH3-2; succinate dehydrogenase 3-2 [KO:K00236]
AT4G37870	1	n.s.	n.s.	1.94998	PCK1; phosphoenolpyruvate carboxykinase 1 [KO:K01610] [EC:4.1.1.49]
AT1G24180	1	n.s.	n.s.	1.94971	IAR4; Thiamin diphosphate-binding fold (THDP-binding) superfamily protein [KO:K00161] [EC:1.2.4.1]
AT4G26970	1	n.s.	1.49536	1.9136	ACO2; aconitase 2 [KO:K01681] [EC:4.2.1.3]
AT1G65930	1	0.412852	0.538455	1.88405	cICDH; cytosolic NADP+-dependent isocitrate dehydrogenase [KO:K00031] [EC:1.1.1.42]
AT5G66760	1	2.5203	n.s.	1.86795	SDH1-1; succinate dehydrogenase 1-1 [KO:K00234] [EC:1.3.5.1]
AT2G47510	1	n.s.	n.s.	1.85035	FUM1; fumarase 1 [KO:K01679] [EC:4.2.1.2]
AT5G08300	1	n.s.	n.s.	1.84867	Succinyl-CoA ligase, alpha subunit [KO:K01899] [EC:6.2.1.4 6.2.1.5]
AT1G60810	1	1.6181	0.636311	1.79741	ACLA-2; ATP-citrate lyase A-2 [KO:K01648] [EC:2.3.3.8]
AT2G05710	1	1.82403	2.36379	1.79713	ACO3; aconitase 3 [KO:K01681] [EC:4.2.1.3]
AT3G15020	1	1.75972	n.s.	1.76503	mMDH2; Lactate/malate dehydrogenase family protein [KO:K00026] [EC:1.1.1.37]
AT5G09660	1	n.s.	n.s.	1.74267	PMDH2; peroxisomal NAD-malate dehydrogenase 2 [KO:K00026] [EC:1.1.1.37]
AT1G09430	1	0.623801	n.s.	1.72183	ACLA-3; ATP-citrate lyase A-3 [KO:K01648] [EC:2.3.3.8]
AT2G20420	1	1.46229	n.s.	1.68247	ATP citrate lyase (ACL) family protein [KO:K01900] [EC:6.2.1.4 6.2.1.5]
AT3G13930	1	1.49198	0.725041	1.59335	Dihydrolipoamide acetyltransferase, long form protein [KO:K00627] [EC:2.3.1.12]
AT5G14590	1	1.57055	1.52311	1.58776	Isocitrate/isopropylmalate dehydrogenase family protein [KO:K00031] [EC:1.1.1.42]
AT5G49460	1	n.s.	0.447645	1.58438	ACLB-2; ATP citrate lyase subunit B 2 [KO:K01648] [EC:2.3.3.8]
AT3G25860	1	n.s.	0.654316	1.58034	LTA2; 2-oxoacid dehydrogenases acyltransferase family protein [KO:K00627] [EC:2.3.1.12]
AT3G09810	1	1.56344	n.s.	1.54839	IDH-VI; isocitrate dehydrogenase VI [KO:K00030] [EC:1.1.1.41]
AT2G22780	1	n.s.	n.s.	1.50158	PMDH1; peroxisomal NAD-malate dehydrogenase 1 [KO:K00026] [EC:1.1.1.37]
AT1G54220	1	1.58111	0.668512	1.46504	Dihydrolipoamide acetyltransferase, long form protein [KO:K00627] [EC:2.3.1.12]
AT3G55410	1	1.51926	n.s.	1.46102	2-oxoglutarate dehydrogenase, E1 component [KO:K00164] [EC:1.2.4.2]
AT3G06650	1	n.s.	n.s.	1.44444	ACLB-1; ATP-citrate lyase B-1 [KO:K01648] [EC:2.3.3.8]
AT3G52200	1	n.s.	n.s.	1.42613	LTA3; Dihydrolipoamide acetyltransferase, long form protein [KO:K00627] [EC:2.3.1.12]
AT1G59900	1	n.s.	n.s.	1.4115	E1_ALPHA; pyruvate dehydrogenase complex E1 alpha subunit [KO:K00161] [EC:1.2.4.1]
AT1G34430	1	1.31455	n.s.	1.40573	EMB3003; 2-oxoacid dehydrogenases acyltransferase family protein [KO:K00627] [EC:2.3.1.12]
AT4G35830	1	0.73839	0.471117	0.761432	ACO1; aconitase 1 [KO:K01681] [EC:4.2.1.3]
AT5G56720	1	n.s.	0.407666	0.43147	c-NAD-MDH3; Lactate/malate dehydrogenase family protein [KO:K00025] [EC:1.1.1.37]
AT5G50950	1	0.124317	0.363447	0.274286	FUM2; FUMARASE 2 [KO:K01679] [EC:4.2.1.2]
AT5G65165	1	26.8804	n.s.	n.s.	SDH2-3; succinate dehydrogenase 2-3 [KO:K00235] [EC:1.3.5.1]
AT3G47520	1	1.98532	n.s.	n.s.	MDH; malate dehydrogenase [KO:K00026] [EC:1.1.1.37]
AT1G48030	1	1.78298	n.s.	n.s.	mtLPD1; mitochondrial lipoamide dehydrogenase 1 [KO:K00382] [EC:1.8.1.4]
AT1G54340	1	1.77424	1.78474	n.s.	ICDH; isocitrate dehydrogenase [KO:K00031] [EC:1.1.1.42]
AT5G23250	1	1.6843	n.s.	n.s.	Succinyl-CoA ligase, alpha subunit [KO:K01899] [EC:6.2.1.4 6.2.1.5]
AT4G26910	1	0.67729	0.459146	n.s.	Dihydrolipoamide succinyltransferase [KO:K00658] [EC:2.3.1.61]
AT2G17130	1	0.604148	0.398694	n.s.	IDH2; isocitrate dehydrogenase subunit 2 [KO:K00030] [EC:1.1.1.41]
AT2G42790	1	0.264812	1.91742	n.s.	CSY3; citrate synthase 3 [KO:K01647] [EC:2.3.3.1]
AT5G50850	1	n.s.	0.661855	n.s.	MAB1; Transketolase family protein [KO:K00162] [EC:1.2.4.1]
AT3G17240	1	n.s.	0.644174	n.s.	mtLPD2; lipoamide dehydrogenase 2 [KO:K00382] [EC:1.8.1.4]
AT1G04410	1	n.s.	0.643519	n.s.	c-NAD-MDH1; Lactate/malate dehydrogenase family protein [KO:K00025] [EC:1.1.1.37]
AT4G35260	1	n.s.	0.477247	n.s.	IDH1; isocitrate dehydrogenase 1 [KO:K00030] [EC:1.1.1.41]

### Sheet: S3
Table S3. Levels of metabolites involved in glutamate metabolism in Col-0 plants subjected to high light (HL), heat stress (HS) and the combination of HL and HS (HL+HS). Metabolite levels are expressed as the fold change compared to control conditions. Abbreviations used: CT, control; GABA, γ-aminobutyric acid; HL, high light; HS, heat stress; HL+HS, a combination of high light and heat stress. M…
	Average					Standard deviation					t test (vs control)
Metabolites (Fig. 4A)	CT	HL	HS	HL+HS		CT	HL	HS	HL+HS		HL	HS	HL+HS
Proline	1	10.3477	2.20356	27.3455		0.204265	6.81599	1.34506	2.30034		0.0336627	0.127245	4.64307e-07
Urea	1	0.684493	0.694715	0.550627		0.298688	0.222241	0.342417	0.124383		0.141025	0.227619	0.0320921
4-hydroxyproline	1	1.54272	1.95176	2.05439		0.223583	0.277812	0.308965	0.224976		0.0226924	0.00247396	0.000559279
GABA	1	0.652474	0.951414	59.4336		0.106589	0.132473	0.198133	15.2217		0.00644524	0.680901	0.000255469
Pyroglutamic acid	1	1.26699	0.89469	0.679318		0.119142	0.243913	0.424807	0.170725		0.0967408	0.649983	0.0216436
Putrescine	1	0.673275	1.48727	0.382676		0.320243	0.117127	0.197938	0.0764602		0.103793	0.0412904	0.00951045
Glutamine	1	6.63973	3.55951	15.1809		0.409154	3.22111	1.19016	7.61001		0.0132419	0.00659451	0.00983454
Ornithine	1	0.711893	0.625296	0.953735		0.304193	0.30286	0.178394	0.15611		0.228036	0.0777323	0.795748
Arginine	1	0.79574	0.524939	1.30933		0.151407	0.250181	0.0478593	0.110804		0.211901	0.000978594	0.0164603
Spermidine	1	0.54354	1.01192	1.56641		0.375728	0.227516	0.374935	0.55147		0.0829194	0.965635	0.140504
Glutamic acid	1	0.742195	0.973546	0.364234		0.0977164	0.148096	0.288254	0.142293		0.0271208	0.867716	0.00032069

### Sheet: S4
Table S4. Expression level of transcripts involved in GABA metabolism in Col-0 plants subjected to high light (HL), heat stress (HS) and the combination of HL and HS (HL+HS). Significant transcript levels (p < 0.05) are expressed as the fold change compared to control conditions. Data was obtained from the RNA-Seq analysis conducted by Balfagón et al. (2019). Abbreviations used: ALDH5F1, aldehyde…
Transcripts (Fig. 4B)	CT	HL	HS	HL+HS	Gene description
AT2G02000	1	n.s.	n.s.	29.0293	GAD3
AT5G17330	1	n.s.	n.s.	4.64061	GAD1
AT3G22200	1	0.453974	n.s.	0.690466	POP2
AT1G79440	1	0.494118	0.464125	0.168862	ALDH5F1
AT2G02010	1	2.87337	2.62998	n.s.	GAD4
AT1G65960	1	n.s.	0.392887	n.s.	GAD2
